# Mechanism of glycogen synthase inactivation and interaction with glycogenin

**DOI:** 10.1101/2021.11.14.468517

**Authors:** Laura Marr, Dipsikha Biswas, Leonard A. Daly, Christopher Browning, Sarah Vial, Daniel P. Maskell, Catherine Hudson, John Pollard, Jay Bertrand, Neil A. Ranson, Heena Khatter, Claire E. Eyers, Kei Sakamoto, Elton Zeqiraj

## Abstract

Glycogen is the major glucose reserve in eukaryotes, and defects in glycogen metabolism and structure lead to disease. Glycogenesis involves interaction of glycogenin (GN) with glycogen synthase (GS), where GS is activated by glucose-6-phosphate (G6P) and inactivated by phosphorylation. We describe the 2.6 Å resolution cryo-EM structure of phosphorylated human GS revealing an autoinhibited GS tetramer flanked by two GN dimers. Phosphorylated N- and C-termini from two GS protomers converge near the G6P-binding pocket and buttress against GS regulatory helices. This keeps GS in an inactive conformation mediated by phospho-Ser641 interactions with a composite “arginine cradle”. Structure-guided mutagenesis perturbing interactions with phosphorylated tails led to increased basal/unstimulated GS activity. We propose that multivalent phosphorylation supports GS autoinhibition through interactions from a dynamic “spike” region, allowing a tuneable rheostat for regulating GS activity. This work therefore provides new insights into glycogen synthesis regulation and facilitates studies of glycogen-related diseases.
