## Supplementary Data 1 for "Mechanism of glycogen synthase inactivation and interaction with glycogenin"

### Sheet: Glycogen synthase band
Checked	Master	Accession	Description	Coverage [%]	# Peptides	# PSMs	# Unique Peptides	# AAs	MW [kDa]	calc. pI	Score Mascot: Mascot	# Peptides (by Search Engine): Mascot	Found in Sample: [S5] F5: Sample	# Protein Groups	Modifications
FALSE	Master Protein	P13807	Glycogen [starch] synthase, muscle OS=Homo sapiens OX=9606 GN=GYS1 PE=1 SV=2	76	77	459	72	737	83.7	6.18	15162	77	High	1	Phospho [T6; S8; S412(100); T445(99.7); S593(100); S710(99.8); S727(100); S731(99.7)]
FALSE	Master Protein	P46976	Glycogenin-1 OS=Homo sapiens OX=9606 GN=GYG1 PE=1 SV=4	67	23	76	23	350	39.4	5.53	3160	23	High	1
FALSE	Master Protein	P13645	Keratin, type I cytoskeletal 10 OS=Homo sapiens OX=9606 GN=KRT10 PE=1 SV=6	54	23	33	23	584	58.8	5.21	1692	23	High	1
FALSE	Master Protein	P04264	Keratin, type II cytoskeletal 1 OS=Homo sapiens OX=9606 GN=KRT1 PE=1 SV=6	33	19	23	17	644	66	8.12	932	19	High	1
FALSE	Master Protein	P35908	Keratin, type II cytoskeletal 2 epidermal OS=Homo sapiens OX=9606 GN=KRT2 PE=1 SV=2	29	15	16	13	639	65.4	8	806	15	High	1
FALSE	Master Protein	P54840	Glycogen [starch] synthase, liver OS=Homo sapiens OX=9606 GN=GYS2 PE=1 SV=2	6	7	24	2	703	80.9	6.83	805	7	High	1
FALSE	Master Protein	P35527	Keratin, type I cytoskeletal 9 OS=Homo sapiens OX=9606 GN=KRT9 PE=1 SV=3	17	7	7	7	623	62	5.24	332	7	High	1
FALSE	Master Protein	P62987	Ubiquitin-60S ribosomal protein L40 OS=Homo sapiens OX=9606 GN=UBA52 PE=1 SV=2	27	3	4	3	128	14.7	9.83	158	3	High	1
FALSE	Master Protein	P07900	Heat shock protein HSP 90-alpha OS=Homo sapiens OX=9606 GN=HSP90AA1 PE=1 SV=5	6	4	4	4	732	84.6	5.02	156	4	High	1
FALSE	Master Protein	P02768	Albumin OS=Homo sapiens OX=9606 GN=ALB PE=1 SV=2	2	1	2	1	609	69.3	6.28	120	1	High	1
FALSE	Master Protein	P12931	Proto-oncogene tyrosine-protein kinase Src OS=Homo sapiens OX=9606 GN=SRC PE=1 SV=3	5	2	2	2	536	59.8	7.42	97	2	High	1
FALSE	Master Protein	P54652	Heat shock-related 70 kDa protein 2 OS=Homo sapiens OX=9606 GN=HSPA2 PE=1 SV=1	5	2	2	1	639	70	5.74	89	2	High	1
FALSE	Master Protein	P11021	Endoplasmic reticulum chaperone BiP OS=Homo sapiens OX=9606 GN=HSPA5 PE=1 SV=2	4	2	2	2	654	72.3	5.16	89	2	High	1
FALSE	Master Protein	P11142	Heat shock cognate 71 kDa protein OS=Homo sapiens OX=9606 GN=HSPA8 PE=1 SV=1	4	2	2	1	646	70.9	5.52	68	2	High	1
FALSE	Master Protein	P34931	Heat shock 70 kDa protein 1-like OS=Homo sapiens OX=9606 GN=HSPA1L PE=1 SV=2	4	2	2	2	641	70.3	6.02	55	2	High	1
FALSE	Master Protein	O15488	Glycogenin-2 OS=Homo sapiens OX=9606 GN=GYG2 PE=1 SV=2	2	1	1	1	501	55.1	5.1	31	1	High	1

### Sheet: 43-55kDa
Checked	Master	Accession	Description	Coverage [%]	# Peptides	# PSMs	# Unique Peptides	# AAs	MW [kDa]	calc. pI	Score Mascot: Mascot	# Peptides (by Search Engine): Mascot	Found in Sample: [S1] F1: Sample	# Protein Groups	Modifications
FALSE	Master Protein	P46976	Glycogenin-1 OS=Homo sapiens OX=9606 GN=GYG1 PE=1 SV=4	68	28	212	28	350	39.4	5.53	8889	28	High	1	Phospho [S304(100)]
FALSE	Master Protein	P13807	Glycogen [starch] synthase, muscle OS=Homo sapiens OX=9606 GN=GYS1 PE=1 SV=2	61	38	69	38	737	83.7	6.18	2752	38	High	1
FALSE	Master Protein	P04264	Keratin, type II cytoskeletal 1 OS=Homo sapiens OX=9606 GN=KRT1 PE=1 SV=6	60	38	55	34	644	66	8.12	2383	38	High	1
FALSE	Master Protein	P13645	Keratin, type I cytoskeletal 10 OS=Homo sapiens OX=9606 GN=KRT10 PE=1 SV=6	56	29	49	26	584	58.8	5.21	2291	29	High	1
FALSE	Master Protein	P35908	Keratin, type II cytoskeletal 2 epidermal OS=Homo sapiens OX=9606 GN=KRT2 PE=1 SV=2	57	32	38	26	639	65.4	8	1672	32	High	1
FALSE	Master Protein	P35527	Keratin, type I cytoskeletal 9 OS=Homo sapiens OX=9606 GN=KRT9 PE=1 SV=3	51	22	29	22	623	62	5.24	1287	22	High	1
FALSE	Master Protein	P68371	Tubulin beta-4B chain OS=Homo sapiens OX=9606 GN=TUBB4B PE=1 SV=1	46	16	21	1	445	49.8	4.89	842	16	High	1
FALSE	Master Protein	Q13885	Tubulin beta-2A chain OS=Homo sapiens OX=9606 GN=TUBB2A PE=1 SV=1	46	16	20	4	445	49.9	4.89	837	16	High	1
FALSE	Master Protein	Q71U36	Tubulin alpha-1A chain OS=Homo sapiens OX=9606 GN=TUBA1A PE=1 SV=1	41	13	18	2	451	50.1	5.06	809	13	High	1
FALSE	Master Protein	P07437	Tubulin beta chain OS=Homo sapiens OX=9606 GN=TUBB PE=1 SV=2	42	15	20	2	444	49.6	4.89	789	15	High	1
FALSE	Master Protein	P0DPH7	Tubulin alpha-3C chain OS=Homo sapiens OX=9606 GN=TUBA3C PE=1 SV=1	38	12	16	1	450	49.9	5.1	655	12	High	1
FALSE	Master Protein	P68366	Tubulin alpha-4A chain OS=Homo sapiens OX=9606 GN=TUBA4A PE=1 SV=1	37	12	17	4	448	49.9	5.06	604	12	High	1
FALSE	Master Protein	P60709	Actin, cytoplasmic 1 OS=Homo sapiens OX=9606 GN=ACTB PE=1 SV=1	46	14	18	14	375	41.7	5.48	588	14	High	1
FALSE	Master Protein	P04350	Tubulin beta-4A chain OS=Homo sapiens OX=9606 GN=TUBB4A PE=1 SV=2	34	12	16	1	444	49.6	4.88	570	12	High	1
FALSE	Master Protein	P06576	ATP synthase subunit beta, mitochondrial OS=Homo sapiens OX=9606 GN=ATP5F1B PE=1 SV=3	27	9	12	9	529	56.5	5.4	570	9	High	1
FALSE	Master Protein	P13637	Sodium/potassium-transporting ATPase subunit alpha-3 OS=Homo sapiens OX=9606 GN=ATP1A3 PE=1 SV=3	13	10	11	10	1013	111.7	5.38	451	10	High	1
FALSE	Master Protein	P02533	Keratin, type I cytoskeletal 14 OS=Homo sapiens OX=9606 GN=KRT14 PE=1 SV=4	20	8	10	3	472	51.5	5.16	384	8	High	1
FALSE	Master Protein	P13647	Keratin, type II cytoskeletal 5 OS=Homo sapiens OX=9606 GN=KRT5 PE=1 SV=3	16	10	12	5	590	62.3	7.74	383	10	High	1
FALSE	Master Protein	P25705	ATP synthase subunit alpha, mitochondrial OS=Homo sapiens OX=9606 GN=ATP5F1A PE=1 SV=1	18	8	8	8	553	59.7	9.13	327	8	High	1
FALSE	Master Protein	P08779	Keratin, type I cytoskeletal 16 OS=Homo sapiens OX=9606 GN=KRT16 PE=1 SV=4	15	7	9	2	473	51.2	5.05	271	7	High	1
FALSE	Master Protein	P63104	14-3-3 protein zeta/delta OS=Homo sapiens OX=9606 GN=YWHAZ PE=1 SV=1	33	6	8	4	245	27.7	4.79	259	6	High	1
FALSE	Master Protein	P40926	Malate dehydrogenase, mitochondrial OS=Homo sapiens OX=9606 GN=MDH2 PE=1 SV=3	16	4	4	4	338	35.5	8.68	231	4	High	1
FALSE	Master Protein	P02768	Albumin OS=Homo sapiens OX=9606 GN=ALB PE=1 SV=2	6	5	6	5	609	69.3	6.28	220	5	High	1
FALSE	Master Protein	P11142	Heat shock cognate 71 kDa protein OS=Homo sapiens OX=9606 GN=HSPA8 PE=1 SV=1	10	5	5	5	646	70.9	5.52	206	5	High	1
FALSE	Master Protein	P68104	Elongation factor 1-alpha 1 OS=Homo sapiens OX=9606 GN=EEF1A1 PE=1 SV=1	11	5	6	5	462	50.1	9.01	203	5	High	1
FALSE	Master Protein	P14618	Pyruvate kinase PKM OS=Homo sapiens OX=9606 GN=PKM PE=1 SV=4	13	5	5	5	531	57.9	7.84	196	5	High	1
FALSE	Master Protein	Q16555	Dihydropyrimidinase-related protein 2 OS=Homo sapiens OX=9606 GN=DPYSL2 PE=1 SV=1	14	6	6	6	572	62.3	6.38	194	6	High	1
FALSE	Master Protein	P61981	14-3-3 protein gamma OS=Homo sapiens OX=9606 GN=YWHAG PE=1 SV=2	17	4	5	2	247	28.3	4.89	181	4	High	1
FALSE	Master Protein	Q00610	Clathrin heavy chain 1 OS=Homo sapiens OX=9606 GN=CLTC PE=1 SV=5	4	4	4	4	1675	191.5	5.69	171	4	High	1
FALSE	Master Protein	P81605	Dermcidin OS=Homo sapiens OX=9606 GN=DCD PE=1 SV=2	25	3	3	3	110	11.3	6.54	162	3	High	1
FALSE	Master Protein	P09104	Gamma-enolase OS=Homo sapiens OX=9606 GN=ENO2 PE=1 SV=3	13	3	3	2	434	47.2	5.03	160	3	High	1
FALSE	Master Protein	P12277	Creatine kinase B-type OS=Homo sapiens OX=9606 GN=CKB PE=1 SV=1	7	2	4	2	381	42.6	5.59	149	2	High	1
FALSE	Master Protein	Q9UQM7	Calcium/calmodulin-dependent protein kinase type II subunit alpha OS=Homo sapiens OX=9606 GN=CAMK2A PE=1 SV=2	10	4	4	4	478	54.1	7.08	136	4	High	1
FALSE	Master Protein	Q16778	Histone H2B type 2-E OS=Homo sapiens OX=9606 GN=H2BC21 PE=1 SV=3	28	3	4	3	126	13.9	10.32	136	3	High	1
FALSE	Master Protein	Q86YZ3	Hornerin OS=Homo sapiens OX=9606 GN=HRNR PE=1 SV=2	4	2	3	2	2850	282.2	10.04	130	2	High	1
FALSE	Master Protein	P61764	Syntaxin-binding protein 1 OS=Homo sapiens OX=9606 GN=STXBP1 PE=1 SV=1	5	3	3	3	594	67.5	6.96	130	3	High	1
FALSE	Master Protein	P31946	14-3-3 protein beta/alpha OS=Homo sapiens OX=9606 GN=YWHAB PE=1 SV=3	13	3	4	1	246	28.1	4.83	128	3	High	1
FALSE	Master Protein	P12931	Proto-oncogene tyrosine-protein kinase Src OS=Homo sapiens OX=9606 GN=SRC PE=1 SV=3	7	3	3	3	536	59.8	7.42	124	3	High	1
FALSE	Master Protein	P06733	Alpha-enolase OS=Homo sapiens OX=9606 GN=ENO1 PE=1 SV=2	9	2	2	1	434	47.1	7.39	119	2	High	1
FALSE	Master Protein	Q05193	Dynamin-1 OS=Homo sapiens OX=9606 GN=DNM1 PE=1 SV=2	7	4	4	4	864	97.3	7.17	107	4	High	1
FALSE	Master Protein	P04075	Fructose-bisphosphate aldolase A OS=Homo sapiens OX=9606 GN=ALDOA PE=1 SV=2	6	2	2	2	364	39.4	8.09	102	2	High	1
FALSE	Master Protein	P09471	Guanine nucleotide-binding protein G(o) subunit alpha OS=Homo sapiens OX=9606 GN=GNAO1 PE=1 SV=4	6	2	2	2	354	40	5.53	89	2	High	1
FALSE	Master Protein	P43004	Excitatory amino acid transporter 2 OS=Homo sapiens OX=9606 GN=SLC1A2 PE=1 SV=2	3	1	1	1	574	62.1	6.54	88	1	High	1
FALSE	Master Protein	P46459	Vesicle-fusing ATPase OS=Homo sapiens OX=9606 GN=NSF PE=1 SV=3	4	2	2	2	744	82.5	6.95	86	2	High	1
FALSE	Master Protein	P08238	Heat shock protein HSP 90-beta OS=Homo sapiens OX=9606 GN=HSP90AB1 PE=1 SV=4	6	3	3	3	724	83.2	5.03	86	3	High	1	Phospho [S255(100)]
FALSE	Master Protein	P19367	Hexokinase-1 OS=Homo sapiens OX=9606 GN=HK1 PE=1 SV=3	3	2	2	2	917	102.4	6.8	84	2	High	1
FALSE	Master Protein	P62987	Ubiquitin-60S ribosomal protein L40 OS=Homo sapiens OX=9606 GN=UBA52 PE=1 SV=2	14	2	2	2	128	14.7	9.83	79	2	High	1
FALSE	Master Protein	P62805	Histone H4 OS=Homo sapiens OX=9606 GN=H4C1 PE=1 SV=2	21	2	2	2	103	11.4	11.36	77	2	High	1
FALSE	Master Protein	P09972	Fructose-bisphosphate aldolase C OS=Homo sapiens OX=9606 GN=ALDOC PE=1 SV=2	8	2	2	2	364	39.4	6.87	74	2	High	1
FALSE	Master Protein	P04406	Glyceraldehyde-3-phosphate dehydrogenase OS=Homo sapiens OX=9606 GN=GAPDH PE=1 SV=3	7	1	1	1	335	36	8.46	66	1	High	1
FALSE	Master Protein	Q13813	Spectrin alpha chain, non-erythrocytic 1 OS=Homo sapiens OX=9606 GN=SPTAN1 PE=1 SV=3	1	2	2	2	2472	284.4	5.35	65	2	High	1
FALSE	Master Protein	Q5D862	Filaggrin-2 OS=Homo sapiens OX=9606 GN=FLG2 PE=1 SV=1	0	1	1	1	2391	247.9	8.31	56	1	High	1
FALSE	Master Protein	Q16777	Histone H2A type 2-C OS=Homo sapiens OX=9606 GN=H2AC20 PE=1 SV=4	15	1	1	1	129	14	10.9	54	1	High	1
FALSE	Master Protein	Q00325	Phosphate carrier protein, mitochondrial OS=Homo sapiens OX=9606 GN=SLC25A3 PE=1 SV=2	3	1	1	1	362	40.1	9.38	52	1	High	1
FALSE	Master Protein	P62937	Peptidyl-prolyl cis-trans isomerase A OS=Homo sapiens OX=9606 GN=PPIA PE=1 SV=2	5	1	1	1	165	18	7.81	52	1	High	1
FALSE	Master Protein	P61026	Ras-related protein Rab-10 OS=Homo sapiens OX=9606 GN=RAB10 PE=1 SV=1	6	1	1	1	200	22.5	8.38	49	1	High	1
FALSE	Master Protein	P31321	cAMP-dependent protein kinase type I-beta regulatory subunit OS=Homo sapiens OX=9606 GN=PRKAR1B PE=1 SV=4	2	1	1	1	381	43	5.71	48	1	High	1
FALSE	Master Protein	Q99798	Aconitate hydratase, mitochondrial OS=Homo sapiens OX=9606 GN=ACO2 PE=1 SV=2	2	1	1	1	780	85.4	7.61	47	1	High	1
FALSE	Master Protein	P11137	Microtubule-associated protein 2 OS=Homo sapiens OX=9606 GN=MAP2 PE=1 SV=4	1	1	1	1	1827	199.4	4.91	47	1	High	1
FALSE	Master Protein	P17600	Synapsin-1 OS=Homo sapiens OX=9606 GN=SYN1 PE=1 SV=3	2	1	1	1	705	74.1	9.83	46	1	High	1
FALSE	Master Protein	P46821	Microtubule-associated protein 1B OS=Homo sapiens OX=9606 GN=MAP1B PE=1 SV=2	0	1	1	1	2468	270.5	4.81	46	1	High	1
FALSE	Master Protein	Q9NXR7	BRISC and BRCA1-A complex member 2 OS=Homo sapiens OX=9606 GN=BABAM2 PE=1 SV=2	4	1	1	1	383	43.5	5.81	44	1	High	1
FALSE	Master Protein	Q08209	Serine/threonine-protein phosphatase 2B catalytic subunit alpha isoform OS=Homo sapiens OX=9606 GN=PPP3CA PE=1 SV=1	3	1	1	1	521	58.7	5.86	44	1	High	1
FALSE	Master Protein	P60174	Triosephosphate isomerase OS=Homo sapiens OX=9606 GN=TPI1 PE=1 SV=4	5	1	1	1	249	26.7	6.9	43	1	High	1
FALSE	Master Protein	Q8N0Y7	Probable phosphoglycerate mutase 4 OS=Homo sapiens OX=9606 GN=PGAM4 PE=3 SV=1	6	1	1	1	254	28.8	6.65	42	1	High	1
FALSE	Master Protein	P84243	Histone H3.3 OS=Homo sapiens OX=9606 GN=H3-3A PE=1 SV=2	5	1	1	1	136	15.3	11.27	42	1	High	1
FALSE	Master Protein	P38606	V-type proton ATPase catalytic subunit A OS=Homo sapiens OX=9606 GN=ATP6V1A PE=1 SV=2	2	1	1	1	617	68.3	5.52	39	1	High	1
FALSE	Master Protein	P60201	Myelin proteolipid protein OS=Homo sapiens OX=9606 GN=PLP1 PE=1 SV=2	4	1	1	1	277	30.1	8.35	38	1	High	1
FALSE	Master Protein	P40925	Malate dehydrogenase, cytoplasmic OS=Homo sapiens OX=9606 GN=MDH1 PE=1 SV=4	4	1	1	1	334	36.4	7.36	38	1	High	1
FALSE	Master Protein	P07477	Trypsin-1 OS=Homo sapiens OX=9606 GN=PRSS1 PE=1 SV=1	8	1	1	1	247	26.5	6.51	37	1	High	1
FALSE	Master Protein	P01876	Immunoglobulin heavy constant alpha 1 OS=Homo sapiens OX=9606 GN=IGHA1 PE=1 SV=2	3	1	1	1	353	37.6	6.51	37	1	High	1
FALSE	Master Protein	P12236	ADP/ATP translocase 3 OS=Homo sapiens OX=9606 GN=SLC25A6 PE=1 SV=4	4	1	1	1	298	32.8	9.74	36	1	High	1
FALSE	Master Protein	P22626	Heterogeneous nuclear ribonucleoproteins A2/B1 OS=Homo sapiens OX=9606 GN=HNRNPA2B1 PE=1 SV=2	4	1	1	1	353	37.4	8.95	35	1	High	1
FALSE	Master Protein	P21281	V-type proton ATPase subunit B, brain isoform OS=Homo sapiens OX=9606 GN=ATP6V1B2 PE=1 SV=3	2	1	1	1	511	56.5	5.81	35	1	High	1
FALSE	Master Protein	P20020	Plasma membrane calcium-transporting ATPase 1 OS=Homo sapiens OX=9606 GN=ATP2B1 PE=1 SV=4	1	1	1	1	1220	134.6	5.91	34	1	High	1
FALSE	Master Protein	P17174	Aspartate aminotransferase, cytoplasmic OS=Homo sapiens OX=9606 GN=GOT1 PE=1 SV=3	3	1	1	1	413	46.2	7.01	33	1	High	1
FALSE	Master Protein	P0DP25	Calmodulin-3 OS=Homo sapiens OX=9606 GN=CALM3 PE=1 SV=1	11	1	1	1	149	16.8	4.22	33	1	High	1
FALSE	Master Protein	Q9HAV0	Guanine nucleotide-binding protein subunit beta-4 OS=Homo sapiens OX=9606 GN=GNB4 PE=1 SV=3	3	1	1	1	340	37.5	6	33	1	High	1
FALSE	Master Protein	P23528	Cofilin-1 OS=Homo sapiens OX=9606 GN=CFL1 PE=1 SV=3	8	1	1	1	166	18.5	8.09	32	1	High	1
FALSE	Master Protein	O15488	Glycogenin-2 OS=Homo sapiens OX=9606 GN=GYG2 PE=1 SV=2	2	1	1	1	501	55.1	5.1	31	1	High	1
FALSE	Master Protein	Q12955	Ankyrin-3 OS=Homo sapiens OX=9606 GN=ANK3 PE=1 SV=3	0	1	1	1	4377	480.1	6.49	30	1	High	1
FALSE	Master Protein	Q9C0K3	Actin-related protein 3C OS=Homo sapiens OX=9606 GN=ACTR3C PE=2 SV=1	5	1	1	1	210	23.7	5.58	28	1	High	1

### Sheet: 55-72kDa
Checked	Master	Accession	Description	Coverage [%]	# Peptides	# PSMs	# Unique Peptides	# AAs	MW [kDa]	calc. pI	Score Mascot: Mascot	# Peptides (by Search Engine): Mascot	Found in Sample: [S2] F2: Sample	# Protein Groups	Modifications
FALSE	Master Protein	P46976	Glycogenin-1 OS=Homo sapiens OX=9606 GN=GYG1 PE=1 SV=4	71	27	149	27	350	39.4	5.53	6091	27	High	1
FALSE	Master Protein	P13807	Glycogen [starch] synthase, muscle OS=Homo sapiens OX=9606 GN=GYS1 PE=1 SV=2	64	46	133	42	737	83.7	6.18	5062	46	High	1	Phospho [S412(100)]
FALSE	Master Protein	P13645	Keratin, type I cytoskeletal 10 OS=Homo sapiens OX=9606 GN=KRT10 PE=1 SV=6	61	33	51	30	584	58.8	5.21	2502	33	High	1
FALSE	Master Protein	P04264	Keratin, type II cytoskeletal 1 OS=Homo sapiens OX=9606 GN=KRT1 PE=1 SV=6	55	42	59	38	644	66	8.12	2408	42	High	1
FALSE	Master Protein	P68371	Tubulin beta-4B chain OS=Homo sapiens OX=9606 GN=TUBB4B PE=1 SV=1	53	22	42	1	445	49.8	4.89	1640	22	High	1
FALSE	Master Protein	P35527	Keratin, type I cytoskeletal 9 OS=Homo sapiens OX=9606 GN=KRT9 PE=1 SV=3	57	26	31	26	623	62	5.24	1537	26	High	1
FALSE	Master Protein	Q13885	Tubulin beta-2A chain OS=Homo sapiens OX=9606 GN=TUBB2A PE=1 SV=1	50	20	37	3	445	49.9	4.89	1479	20	High	1
FALSE	Master Protein	P35908	Keratin, type II cytoskeletal 2 epidermal OS=Homo sapiens OX=9606 GN=KRT2 PE=1 SV=2	60	29	35	21	639	65.4	8	1442	29	High	1
FALSE	Master Protein	P04350	Tubulin beta-4A chain OS=Homo sapiens OX=9606 GN=TUBB4A PE=1 SV=2	49	19	37	3	444	49.6	4.88	1410	19	High	1
FALSE	Master Protein	P0DPH7	Tubulin alpha-3C chain OS=Homo sapiens OX=9606 GN=TUBA3C PE=1 SV=1	52	19	33	2	450	49.9	5.1	1328	19	High	1
FALSE	Master Protein	Q71U36	Tubulin alpha-1A chain OS=Homo sapiens OX=9606 GN=TUBA1A PE=1 SV=1	47	17	29	1	451	50.1	5.06	1181	17	High	1
FALSE	Master Protein	Q9NY65	Tubulin alpha-8 chain OS=Homo sapiens OX=9606 GN=TUBA8 PE=1 SV=1	36	12	22	1	449	50.1	5.06	892	12	High	1
FALSE	Master Protein	P11142	Heat shock cognate 71 kDa protein OS=Homo sapiens OX=9606 GN=HSPA8 PE=1 SV=1	17	11	15	2	646	70.9	5.52	552	11	High	1
FALSE	Master Protein	P54652	Heat shock-related 70 kDa protein 2 OS=Homo sapiens OX=9606 GN=HSPA2 PE=1 SV=1	17	10	13	1	639	70	5.74	503	10	High	1
FALSE	Master Protein	P13647	Keratin, type II cytoskeletal 5 OS=Homo sapiens OX=9606 GN=KRT5 PE=1 SV=3	15	10	12	3	590	62.3	7.74	400	10	High	1
FALSE	Master Protein	P02538	Keratin, type II cytoskeletal 6A OS=Homo sapiens OX=9606 GN=KRT6A PE=1 SV=3	14	9	11	1	564	60	8	347	9	High	1
FALSE	Master Protein	P02533	Keratin, type I cytoskeletal 14 OS=Homo sapiens OX=9606 GN=KRT14 PE=1 SV=4	14	6	8	2	472	51.5	5.16	315	6	High	1
FALSE	Master Protein	P08779	Keratin, type I cytoskeletal 16 OS=Homo sapiens OX=9606 GN=KRT16 PE=1 SV=4	10	5	7	1	473	51.2	5.05	258	5	High	1
FALSE	Master Protein	P34931	Heat shock 70 kDa protein 1-like OS=Homo sapiens OX=9606 GN=HSPA1L PE=1 SV=2	9	5	7	1	641	70.3	6.02	230	5	High	1
FALSE	Master Protein	P11021	Endoplasmic reticulum chaperone BiP OS=Homo sapiens OX=9606 GN=HSPA5 PE=1 SV=2	6	3	6	1	654	72.3	5.16	225	3	High	1
FALSE	Master Protein	P54840	Glycogen [starch] synthase, liver OS=Homo sapiens OX=9606 GN=GYS2 PE=1 SV=2	5	5	6	1	703	80.9	6.83	212	5	High	1
FALSE	Master Protein	P10809	60 kDa heat shock protein, mitochondrial OS=Homo sapiens OX=9606 GN=HSPD1 PE=1 SV=2	4	1	4	1	573	61	5.87	208	1	High	1
FALSE	Master Protein	A6NHL2	Tubulin alpha chain-like 3 OS=Homo sapiens OX=9606 GN=TUBAL3 PE=1 SV=2	6	3	6	1	446	49.9	6.05	195	3	High	1
FALSE	Master Protein	P02768	Albumin OS=Homo sapiens OX=9606 GN=ALB PE=1 SV=2	4	3	4	3	609	69.3	6.28	183	3	High	1
FALSE	Master Protein	P12931	Proto-oncogene tyrosine-protein kinase Src OS=Homo sapiens OX=9606 GN=SRC PE=1 SV=3	9	4	4	4	536	59.8	7.42	180	4	High	1
FALSE	Master Protein	P81605	Dermcidin OS=Homo sapiens OX=9606 GN=DCD PE=1 SV=2	35	4	4	4	110	11.3	6.54	176	4	High	1
FALSE	Master Protein	P62987	Ubiquitin-60S ribosomal protein L40 OS=Homo sapiens OX=9606 GN=UBA52 PE=1 SV=2	24	3	4	3	128	14.7	9.83	116	3	High	1
FALSE	Master Protein	Q86YZ3	Hornerin OS=Homo sapiens OX=9606 GN=HRNR PE=1 SV=2	4	2	3	2	2850	282.2	10.04	95	2	High	1
FALSE	Master Protein	Q16778	Histone H2B type 2-E OS=Homo sapiens OX=9606 GN=H2BC21 PE=1 SV=3	19	2	2	2	126	13.9	10.32	65	2	High	1
FALSE	Master Protein	P35030	Trypsin-3 OS=Homo sapiens OX=9606 GN=PRSS3 PE=1 SV=2	4	1	1	1	304	32.5	7.49	64	1	High	1
FALSE	Master Protein	Q13310	Polyadenylate-binding protein 4 OS=Homo sapiens OX=9606 GN=PABPC4 PE=1 SV=1	3	1	1	1	644	70.7	9.26	57	1	High	1
FALSE	Master Protein	P25705	ATP synthase subunit alpha, mitochondrial OS=Homo sapiens OX=9606 GN=ATP5F1A PE=1 SV=1	2	1	1	1	553	59.7	9.13	57	1	High	1
FALSE	Master Protein	P01876	Immunoglobulin heavy constant alpha 1 OS=Homo sapiens OX=9606 GN=IGHA1 PE=1 SV=2	3	1	1	1	353	37.6	6.51	41	1	High	1
FALSE	Master Protein	O15488	Glycogenin-2 OS=Homo sapiens OX=9606 GN=GYG2 PE=1 SV=2	2	1	1	1	501	55.1	5.1	31	1	High	1
FALSE	Master Protein	P14923	Junction plakoglobin OS=Homo sapiens OX=9606 GN=JUP PE=1 SV=3	2	1	1	1	745	81.7	6.14	29	1	High	1
FALSE	Master Protein	Q9Y4Z0	U6 snRNA-associated Sm-like protein LSm4 OS=Homo sapiens OX=9606 GN=LSM4 PE=1 SV=1	5	1	1	1	139	15.3	9.99	20	1	High	1

### Sheet: 95-130kDa
Checked	Master	Accession	Description	Coverage [%]	# Peptides	# PSMs	# Unique Peptides	# AAs	MW [kDa]	calc. pI	Score Mascot: Mascot	# Peptides (by Search Engine): Mascot	Found in Sample: [S3] F3: Sample	# Protein Groups	Modifications
FALSE	Master Protein	P13807	Glycogen [starch] synthase, muscle OS=Homo sapiens OX=9606 GN=GYS1 PE=1 SV=2	57	39	87	39	737	83.7	6.18	3104	39	High	1	Phospho [S412(100)]
FALSE	Master Protein	P46976	Glycogenin-1 OS=Homo sapiens OX=9606 GN=GYG1 PE=1 SV=4	68	23	74	23	350	39.4	5.53	2664	23	High	1
FALSE	Master Protein	P04264	Keratin, type II cytoskeletal 1 OS=Homo sapiens OX=9606 GN=KRT1 PE=1 SV=6	58	33	50	29	644	66	8.12	2117	33	High	1
FALSE	Master Protein	P35527	Keratin, type I cytoskeletal 9 OS=Homo sapiens OX=9606 GN=KRT9 PE=1 SV=3	45	20	30	20	623	62	5.24	1345	20	High	1
FALSE	Master Protein	P35908	Keratin, type II cytoskeletal 2 epidermal OS=Homo sapiens OX=9606 GN=KRT2 PE=1 SV=2	43	25	30	18	639	65.4	8	1217	25	High	1
FALSE	Master Protein	P13645	Keratin, type I cytoskeletal 10 OS=Homo sapiens OX=9606 GN=KRT10 PE=1 SV=6	43	22	30	21	584	58.8	5.21	1195	22	High	1
FALSE	Master Protein	P13647	Keratin, type II cytoskeletal 5 OS=Homo sapiens OX=9606 GN=KRT5 PE=1 SV=3	21	14	16	8	590	62.3	7.74	438	14	High	1
FALSE	Master Protein	P04259	Keratin, type II cytoskeletal 6B OS=Homo sapiens OX=9606 GN=KRT6B PE=1 SV=5	18	11	13	4	564	60	8	421	11	High	1
FALSE	Master Protein	P08779	Keratin, type I cytoskeletal 16 OS=Homo sapiens OX=9606 GN=KRT16 PE=1 SV=4	27	11	11	6	473	51.2	5.05	382	11	High	1
FALSE	Master Protein	P02533	Keratin, type I cytoskeletal 14 OS=Homo sapiens OX=9606 GN=KRT14 PE=1 SV=4	17	7	7	2	472	51.5	5.16	286	7	High	1
FALSE	Master Protein	P02768	Albumin OS=Homo sapiens OX=9606 GN=ALB PE=1 SV=2	4	3	4	3	609	69.3	6.28	195	3	High	1
FALSE	Master Protein	Q02413	Desmoglein-1 OS=Homo sapiens OX=9606 GN=DSG1 PE=1 SV=2	2	1	2	1	1049	113.7	5.03	171	1	High	1
FALSE	Master Protein	P12931	Proto-oncogene tyrosine-protein kinase Src OS=Homo sapiens OX=9606 GN=SRC PE=1 SV=3	12	6	7	6	536	59.8	7.42	166	6	High	1
FALSE	Master Protein	P0DPH7	Tubulin alpha-3C chain OS=Homo sapiens OX=9606 GN=TUBA3C PE=1 SV=1	11	4	5	4	450	49.9	5.1	151	4	High	1
FALSE	Master Protein	P62987	Ubiquitin-60S ribosomal protein L40 OS=Homo sapiens OX=9606 GN=UBA52 PE=1 SV=2	30	4	4	4	128	14.7	9.83	129	4	High	1
FALSE	Master Protein	P63267	Actin, gamma-enteric smooth muscle OS=Homo sapiens OX=9606 GN=ACTG2 PE=1 SV=1	14	5	5	5	376	41.9	5.48	128	5	High	1
FALSE	Master Protein	P81605	Dermcidin OS=Homo sapiens OX=9606 GN=DCD PE=1 SV=2	20	2	2	2	110	11.3	6.54	91	2	High	1
FALSE	Master Protein	P35030	Trypsin-3 OS=Homo sapiens OX=9606 GN=PRSS3 PE=1 SV=2	4	1	1	1	304	32.5	7.49	75	1	High	1
FALSE	Master Protein	Q86YZ3	Hornerin OS=Homo sapiens OX=9606 GN=HRNR PE=1 SV=2	4	2	2	2	2850	282.2	10.04	71	2	High	1
FALSE	Master Protein	Q16778	Histone H2B type 2-E OS=Homo sapiens OX=9606 GN=H2BC21 PE=1 SV=3	19	2	2	2	126	13.9	10.32	67	2	High	1
FALSE	Master Protein	P31151	Protein S100-A7 OS=Homo sapiens OX=9606 GN=S100A7 PE=1 SV=4	11	1	1	1	101	11.5	6.77	57	1	High	1
FALSE	Master Protein	P49736	DNA replication licensing factor MCM2 OS=Homo sapiens OX=9606 GN=MCM2 PE=1 SV=4	1	1	1	1	904	101.8	5.52	47	1	High	1
FALSE	Master Protein	P35606	Coatomer subunit beta' OS=Homo sapiens OX=9606 GN=COPB2 PE=1 SV=2	1	1	1	1	906	102.4	5.27	44	1	High	1
FALSE	Master Protein	Q13885	Tubulin beta-2A chain OS=Homo sapiens OX=9606 GN=TUBB2A PE=1 SV=1	2	1	1	1	445	49.9	4.89	42	1	High	1
FALSE	Master Protein	P61626	Lysozyme C OS=Homo sapiens OX=9606 GN=LYZ PE=1 SV=1	8	1	1	1	148	16.5	9.16	41	1	High	1
FALSE	Master Protein	P01876	Immunoglobulin heavy constant alpha 1 OS=Homo sapiens OX=9606 GN=IGHA1 PE=1 SV=2	3	1	1	1	353	37.6	6.51	39	1	High	1
FALSE	Master Protein	Q99460	26S proteasome non-ATPase regulatory subunit 1 OS=Homo sapiens OX=9606 GN=PSMD1 PE=1 SV=2	1	1	1	1	953	105.8	5.39	37	1	High	1
FALSE	Master Protein	A6NMY6	Putative annexin A2-like protein OS=Homo sapiens OX=9606 GN=ANXA2P2 PE=5 SV=2	3	1	1	1	339	38.6	6.95	36	1	High	1
FALSE	Master Protein	Q96DR8	Mucin-like protein 1 OS=Homo sapiens OX=9606 GN=MUCL1 PE=1 SV=1	10	1	1	1	90	9	4.64	36	1	High	1
FALSE	Master Protein	P01040	Cystatin-A OS=Homo sapiens OX=9606 GN=CSTA PE=1 SV=1	12	1	1	1	98	11	5.5	35	1	High	1
FALSE	Master Protein	P07477	Trypsin-1 OS=Homo sapiens OX=9606 GN=PRSS1 PE=1 SV=1	8	1	1	1	247	26.5	6.51	35	1	High	1
FALSE	Master Protein	P31025	Lipocalin-1 OS=Homo sapiens OX=9606 GN=LCN1 PE=1 SV=1	6	1	1	1	176	19.2	5.58	31	1	High	1
FALSE	Master Protein	O15488	Glycogenin-2 OS=Homo sapiens OX=9606 GN=GYG2 PE=1 SV=2	2	1	1	1	501	55.1	5.1	31	1	High	1
FALSE	Master Protein	Q9NQH7	Xaa-Pro aminopeptidase 3 OS=Homo sapiens OX=9606 GN=XPNPEP3 PE=1 SV=1	1	1	1	1	507	57	6.83	28	1	High	1
FALSE	Master Protein	Q9NPH3	Interleukin-1 receptor accessory protein OS=Homo sapiens OX=9606 GN=IL1RAP PE=1 SV=2	1	1	1	1	570	65.4	8.12	16	1	High	1

### Sheet: 130+kDa
Checked	Master	Accession	Description	Coverage [%]	# Peptides	# PSMs	# Unique Peptides	# AAs	MW [kDa]	calc. pI	Score Mascot: Mascot	# Peptides (by Search Engine): Mascot	Found in Sample: [S4] F4: Sample	# Protein Groups	Modifications
FALSE	Master Protein	P46976	Glycogenin-1 OS=Homo sapiens OX=9606 GN=GYG1 PE=1 SV=4	68	23	71	23	350	39.4	5.53	2702	23	High	1	Phospho [S304(99.7)]
FALSE	Master Protein	P04264	Keratin, type II cytoskeletal 1 OS=Homo sapiens OX=9606 GN=KRT1 PE=1 SV=6	56	36	51	31	644	66	8.12	2110	36	High	1
FALSE	Master Protein	P13807	Glycogen [starch] synthase, muscle OS=Homo sapiens OX=9606 GN=GYS1 PE=1 SV=2	56	36	59	36	737	83.7	6.18	2006	36	High	1
FALSE	Master Protein	P13645	Keratin, type I cytoskeletal 10 OS=Homo sapiens OX=9606 GN=KRT10 PE=1 SV=6	54	28	40	23	584	58.8	5.21	1600	28	High	1
FALSE	Master Protein	P35908	Keratin, type II cytoskeletal 2 epidermal OS=Homo sapiens OX=9606 GN=KRT2 PE=1 SV=2	58	31	37	24	639	65.4	8	1435	31	High	1
FALSE	Master Protein	P35527	Keratin, type I cytoskeletal 9 OS=Homo sapiens OX=9606 GN=KRT9 PE=1 SV=3	53	21	28	21	623	62	5.24	1225	21	High	1
FALSE	Master Protein	P13647	Keratin, type II cytoskeletal 5 OS=Homo sapiens OX=9606 GN=KRT5 PE=1 SV=3	12	9	11	3	590	62.3	7.74	355	9	High	1
FALSE	Master Protein	P02533	Keratin, type I cytoskeletal 14 OS=Homo sapiens OX=9606 GN=KRT14 PE=1 SV=4	18	8	10	2	472	51.5	5.16	345	8	High	1
FALSE	Master Protein	P19013	Keratin, type II cytoskeletal 4 OS=Homo sapiens OX=9606 GN=KRT4 PE=1 SV=5	17	8	8	6	520	56.1	6.61	332	8	High	1
FALSE	Master Protein	P04259	Keratin, type II cytoskeletal 6B OS=Homo sapiens OX=9606 GN=KRT6B PE=1 SV=5	13	9	11	2	564	60	8	324	9	High	1
FALSE	Master Protein	P08779	Keratin, type I cytoskeletal 16 OS=Homo sapiens OX=9606 GN=KRT16 PE=1 SV=4	19	8	10	2	473	51.2	5.05	322	8	High	1
FALSE	Master Protein	P13646	Keratin, type I cytoskeletal 13 OS=Homo sapiens OX=9606 GN=KRT13 PE=1 SV=4	21	10	10	4	458	49.6	4.96	302	10	High	1
FALSE	Master Protein	P12882	Myosin-1 OS=Homo sapiens OX=9606 GN=MYH1 PE=1 SV=3	6	9	9	9	1939	223	5.74	288	9	High	1
FALSE	Master Protein	P12931	Proto-oncogene tyrosine-protein kinase Src OS=Homo sapiens OX=9606 GN=SRC PE=1 SV=3	20	10	10	10	536	59.8	7.42	261	10	High	1	Phospho [Y419(99.8)]
FALSE	Master Protein	P60709	Actin, cytoplasmic 1 OS=Homo sapiens OX=9606 GN=ACTB PE=1 SV=1	17	5	5	5	375	41.7	5.48	146	5	High	1
FALSE	Master Protein	P0DPH7	Tubulin alpha-3C chain OS=Homo sapiens OX=9606 GN=TUBA3C PE=1 SV=1	11	4	4	4	450	49.9	5.1	132	4	High	1
FALSE	Master Protein	Q13885	Tubulin beta-2A chain OS=Homo sapiens OX=9606 GN=TUBB2A PE=1 SV=1	11	4	4	2	445	49.9	4.89	123	4	High	1
FALSE	Master Protein	P81605	Dermcidin OS=Homo sapiens OX=9606 GN=DCD PE=1 SV=2	23	3	3	3	110	11.3	6.54	106	3	High	1
FALSE	Master Protein	P02768	Albumin OS=Homo sapiens OX=9606 GN=ALB PE=1 SV=2	4	3	3	3	609	69.3	6.28	92	3	High	1
FALSE	Master Protein	P04350	Tubulin beta-4A chain OS=Homo sapiens OX=9606 GN=TUBB4A PE=1 SV=2	8	3	3	1	444	49.6	4.88	87	3	High	1
FALSE	Master Protein	Q15323	Keratin, type I cuticular Ha1 OS=Homo sapiens OX=9606 GN=KRT31 PE=1 SV=3	6	3	3	1	416	47.2	4.88	75	3	High	1
FALSE	Master Protein	Q05639	Elongation factor 1-alpha 2 OS=Homo sapiens OX=9606 GN=EEF1A2 PE=1 SV=1	4	2	2	2	463	50.4	9.03	70	2	High	1
FALSE	Master Protein	P01876	Immunoglobulin heavy constant alpha 1 OS=Homo sapiens OX=9606 GN=IGHA1 PE=1 SV=2	7	2	2	2	353	37.6	6.51	69	2	High	1
FALSE	Master Protein	P62805	Histone H4 OS=Homo sapiens OX=9606 GN=H4C1 PE=1 SV=2	19	2	2	2	103	11.4	11.36	69	2	High	1
FALSE	Master Protein	P62987	Ubiquitin-60S ribosomal protein L40 OS=Homo sapiens OX=9606 GN=UBA52 PE=1 SV=2	14	2	2	2	128	14.7	9.83	67	2	High	1
FALSE	Master Protein	Q00610	Clathrin heavy chain 1 OS=Homo sapiens OX=9606 GN=CLTC PE=1 SV=5	1	1	1	1	1675	191.5	5.69	65	1	High	1
FALSE	Master Protein	Q5D862	Filaggrin-2 OS=Homo sapiens OX=9606 GN=FLG2 PE=1 SV=1	0	1	1	1	2391	247.9	8.31	61	1	High	1
FALSE	Master Protein	P61626	Lysozyme C OS=Homo sapiens OX=9606 GN=LYZ PE=1 SV=1	8	1	1	1	148	16.5	9.16	51	1	High	1
FALSE	Master Protein	P35030	Trypsin-3 OS=Homo sapiens OX=9606 GN=PRSS3 PE=1 SV=2	4	1	1	1	304	32.5	7.49	44	1	High	1
FALSE	Master Protein	P30876	DNA-directed RNA polymerase II subunit RPB2 OS=Homo sapiens OX=9606 GN=POLR2B PE=1 SV=1	1	1	1	1	1174	133.8	6.87	42	1	High	1
FALSE	Master Protein	Q02413	Desmoglein-1 OS=Homo sapiens OX=9606 GN=DSG1 PE=1 SV=2	2	1	1	1	1049	113.7	5.03	35	1	High	1
FALSE	Master Protein	P35573	Glycogen debranching enzyme OS=Homo sapiens OX=9606 GN=AGL PE=1 SV=3	1	1	1	1	1532	174.7	6.76	35	1	High	1
FALSE	Master Protein	P62937	Peptidyl-prolyl cis-trans isomerase A OS=Homo sapiens OX=9606 GN=PPIA PE=1 SV=2	5	1	1	1	165	18	7.81	31	1	High	1
FALSE	Master Protein	O15488	Glycogenin-2 OS=Homo sapiens OX=9606 GN=GYG2 PE=1 SV=2	2	1	1	1	501	55.1	5.1	26	1	High	1
